# The glycolytic reaction PGAM unexpectedly restrains Th17 pathogenicity and Th17-dependent autoimmunity

**DOI:** 10.1101/2024.08.18.607992

**Authors:** Chao Wang, Allon Wagner, Johannes Fessler, David DeTomaso, Sarah Zaghouani, Yulin Zhou, Kerry Pierce, Raymond A. Sobel, Clary Clish, Nir Yosef, Vijay K. Kuchroo

## Abstract

Glucose metabolism is a critical regulator of T cell function, largely thought to support their activation and effector differentiation. Here, we investigate the relevance of individual glycolytic reactions in determining the pathogenicity of T helper 17 (Th17) cells using single-cell RNA-seq and Compass, an algorithm we previously developed for estimating metabolic flux from single-cell transcriptomes. Surprisingly, Compass predicted that the metabolic shunt between 3-phosphoglycerate (3PG) and 2-phosphoglycerate (2PG) is inversely correlated with pathogenicity in these cells, whereas both its upstream and downstream reactions were positively correlated. Perturbation of phosphoglycerate mutase (PGAM), an enzyme required for 3PG to 2PG conversion, resulted in an increase in protein expression of IL2, IL17, and TNFa, as well as induction of a pathogenic gene expression program. Consistent with PGAM playing a pro-regulatory role, inhibiting PGAM in Th17 cells resulted in exacerbated autoimmune responses in the adoptive transfer model of experimental autoimmune encephalomyelitis (EAE). Finally, we further investigated the effects of modulating glucose concentration on Th17 cells in culture. Th17 cells differentiated under high- and low-glucose conditions substantially differed in their metabolic and effector transcriptomic programs, both central to Th17 function. Importantly, the PGAM-dependent gene module marks the least pathogenic state of Th17 cells irrespective of glucose concentration. Overall, our study identifies PGAM, contrary to other glycolytic enzymes, as a negative regulator of Th17 pathogenicity.
