## Supplementary material for "The glycolytic reaction PGAM unexpectedly restrains Th17 pathogenicity and Th17-dependent autoimmunity": Table S3

symbol	module	is_HVG
POLB	pro-inflammatory	FALSE
SLFN2	pro-inflammatory	TRUE
GM2833	pro-inflammatory	FALSE
ACSL4	pro-inflammatory	FALSE
NIP7	pro-inflammatory	FALSE
MS4A4B	pro-inflammatory	TRUE
CD5L	pro-inflammatory	TRUE
CD40LG	pro-inflammatory	TRUE
CEP55	pro-inflammatory	TRUE
IRF2	pro-inflammatory	FALSE
IER3	pro-inflammatory	TRUE
RAMP1	pro-inflammatory	TRUE
TMEM109	pro-inflammatory	FALSE
STK38L	pro-inflammatory	TRUE
MAF1	pro-inflammatory	FALSE
IL2	pro-inflammatory	TRUE
BC031181	pro-inflammatory	FALSE
ITM2A	pro-inflammatory	TRUE
MS4A6B	pro-inflammatory	TRUE
DUSP4	pro-inflammatory	TRUE
INPP5B	pro-inflammatory	TRUE
MTA3	pro-inflammatory	FALSE
BCL2A1A	pro-inflammatory	FALSE
MTPAP	pro-inflammatory	FALSE
TPR	pro-inflammatory	FALSE
GADD45B	pro-inflammatory	TRUE
GNPDA2	pro-inflammatory	FALSE
TM2D3	pro-inflammatory	FALSE
SLC15A3	pro-inflammatory	TRUE
BTBD19	pro-inflammatory	FALSE
CSNK1E	pro-inflammatory	FALSE
EEA1	pro-inflammatory	TRUE
PPAN	pro-inflammatory	TRUE
BDH2	pro-inflammatory	TRUE
BCL2A1B	pro-inflammatory	FALSE
IL18R1	pro-inflammatory	TRUE
1810029B16RIK	pro-inflammatory	FALSE
GM2792	pro-inflammatory	FALSE
TTC27	pro-inflammatory	FALSE
EXT1	pro-inflammatory	FALSE
SLA	pro-inflammatory	TRUE
SH2D1A	pro-inflammatory	TRUE
NIF3L1	pro-inflammatory	FALSE
LAG3	pro-inflammatory	TRUE
PLEK	pro-inflammatory	TRUE
KIF5B	pro-inflammatory	FALSE
FASTKD2	pro-inflammatory	FALSE
STAT4	pro-inflammatory	TRUE
TYW3	pro-inflammatory	FALSE
RPF2	pro-inflammatory	FALSE
INO80C	pro-inflammatory	FALSE
BC055324	pro-inflammatory	FALSE
MRPS22	pro-inflammatory	FALSE
BCL2L1	pro-inflammatory	FALSE
MAGOHB	pro-inflammatory	FALSE
CTLA4	pro-inflammatory	TRUE
SYTL3	pro-inflammatory	TRUE
DEGS1	pro-inflammatory	FALSE
2500003M10RIK	pro-inflammatory	FALSE
LTA	pro-inflammatory	TRUE
PRKCSH	pro-inflammatory	FALSE
INSL6	pro-inflammatory	TRUE
HIVEP3	pro-inflammatory	TRUE
EGR2	pro-inflammatory	TRUE
RHOF	pro-inflammatory	TRUE
CD44	pro-inflammatory	TRUE
BCDIN3D	pro-inflammatory	FALSE
GTPBP4	pro-inflammatory	FALSE
ZBTB32	pro-inflammatory	TRUE
DOT1L	pro-inflammatory	TRUE
CCR6	pro-inflammatory	TRUE
NFKBID	pro-inflammatory	TRUE
GTF2E1	pro-inflammatory	FALSE
TNFSF9	pro-inflammatory	TRUE
SLC25A13	pro-inflammatory	FALSE
PDLIM5	pro-inflammatory	TRUE
EBI3	pro-inflammatory	TRUE
METT10D	pro-inflammatory	FALSE
GPR65	pro-inflammatory	TRUE
LINS	pro-inflammatory	FALSE
CYLD	pro-inflammatory	FALSE
NEK6	pro-inflammatory	TRUE
CCL20	pro-inflammatory	TRUE
PDSS1	pro-inflammatory	FALSE
FAM118A	pro-inflammatory	FALSE
CBWD1	pro-inflammatory	FALSE
SLC35A1	pro-inflammatory	FALSE
CD84	pro-inflammatory	TRUE
TRMU	pro-inflammatory	FALSE
ITGAV	pro-inflammatory	TRUE
DAPL1	pro-inflammatory	TRUE
IL17A	pro-inflammatory	TRUE
DHX9	pro-inflammatory	FALSE
IRAK1	pro-inflammatory	FALSE
EXOSC1	pro-inflammatory	FALSE
ID3	pro-inflammatory	TRUE
UBA3	pro-inflammatory	FALSE
CD226	pro-inflammatory	TRUE
GEM	pro-inflammatory	TRUE
CCDC9	pro-inflammatory	FALSE
BCAT1	pro-inflammatory	FALSE
TSPAN6	pro-inflammatory	TRUE
MAPKAPK3	pro-inflammatory	TRUE
PDCD1	pro-inflammatory	TRUE
ZUFSP	pro-inflammatory	FALSE
CD24A	pro-inflammatory	TRUE
PDGFB	pro-inflammatory	TRUE
PPID	pro-inflammatory	TRUE
REL	pro-inflammatory	TRUE
SERPINF1	pro-inflammatory	TRUE
BCL2A1D	pro-inflammatory	TRUE
TNF	pro-inflammatory	TRUE
MAPRE2	pro-inflammatory	TRUE
ECE1	pro-inflammatory	TRUE
OLFM2	pro-inflammatory	TRUE
ICAM1	pro-inflammatory	TRUE
GATM	pro-regulatory	TRUE
1600014C10RIK	pro-regulatory	TRUE
IL9	pro-regulatory	TRUE
NGLY1	pro-regulatory	FALSE
MAPKAPK2	pro-regulatory	FALSE
ADI1	pro-regulatory	FALSE
PROCR	pro-regulatory	TRUE
CEP57	pro-regulatory	FALSE
NHEJ1	pro-regulatory	FALSE
SOCS2	pro-regulatory	TRUE
FOXP1	pro-regulatory	TRUE
MED21	pro-regulatory	FALSE
TGTP2	pro-regulatory	TRUE
CDS2	pro-regulatory	FALSE
ACAT3	pro-regulatory	FALSE
SP3	pro-regulatory	FALSE
IMPA2	pro-regulatory	TRUE
SMAP1	pro-regulatory	FALSE
ACIN1	pro-regulatory	FALSE
PSRC1	pro-regulatory	TRUE
ABCG1	pro-regulatory	FALSE
TGTP1	pro-regulatory	FALSE
RSPH3A	pro-regulatory	FALSE
STAG1	pro-regulatory	FALSE
CENPM	pro-regulatory	TRUE
2210016L21RIK	pro-regulatory	FALSE
IL16	pro-regulatory	TRUE
C2CD3	pro-regulatory	FALSE
PPP1R8	pro-regulatory	FALSE
CTLA2B	pro-regulatory	TRUE
HIST1H4D	pro-regulatory	TRUE
ZFP36	pro-regulatory	TRUE
IFI47	pro-regulatory	TRUE
ASB3	pro-regulatory	FALSE
PQLC3	pro-regulatory	FALSE
CYSLTR1	pro-regulatory	TRUE
IFI35	pro-regulatory	FALSE
GNG10	pro-regulatory	FALSE
COG6	pro-regulatory	FALSE
FDX1	pro-regulatory	FALSE
PIN4	pro-regulatory	FALSE
GALK1	pro-regulatory	FALSE
PIK3R1	pro-regulatory	TRUE
IL24	pro-regulatory	TRUE
SPSB3	pro-regulatory	FALSE
SIRT6	pro-regulatory	FALSE
N4BP1	pro-regulatory	TRUE
RNF181	pro-regulatory	FALSE
IRF4	pro-regulatory	TRUE
MOV10	pro-regulatory	TRUE
TGM2	pro-regulatory	TRUE
FAIM3	pro-regulatory	FALSE
TACC3	pro-regulatory	TRUE
NGDN	pro-regulatory	FALSE
STAT5B	pro-regulatory	FALSE
IL4RA	pro-regulatory	TRUE
SASH3	pro-regulatory	FALSE
RIPK3	pro-regulatory	FALSE
GBP2	pro-regulatory	TRUE
CAMTA1	pro-regulatory	FALSE
IL21R	pro-regulatory	TRUE
TBL2	pro-regulatory	FALSE
ASRGL1	pro-regulatory	FALSE
SUSD3	pro-regulatory	TRUE
IKZF3	pro-regulatory	TRUE
IRF1	pro-regulatory	TRUE
CHD2	pro-regulatory	FALSE
TREML2	pro-regulatory	TRUE
